# CRK2 modulates flowering in *Arabidopsis* together with GLYCINE- RICH RNA BINDING PROTEIN 7 (GRP7)

**DOI:** 10.1101/2025.08.05.668606

**Authors:** Francisco J. Colina, Julia Krasensky-Wrzaczek, Alegría Pérez-Guillén, Michael Wrzaczek

**Affiliations:** Institute of Plant Molecular Biology, Biology Centre, Czech Academy of Sciences, 370 05 České Budějovice, Czech Republic; Faculty of Science, University of South Bohemia, 370 05 České Budějovice, Czech Republic; Estación Experimental del Zaidín, Consejo Superior de Investigaciones Científicas (EEZ-CSIC), 18008 Granada, Spain

**Keywords:** Arabidopsis, CRK2, GRP7, SRBP1, gibberellin (GA), flowering

## Abstract

Timely flowering is critical for the reproductive success of plants. Plants adjust flowering time through integration of multiple internal and environmental cues. A complex signalling system lies behind this integration, including multiple proteins like the GLYCINE-RICH RNA-BINDING PROTEIN 7 (GRP7), linked to the modulation of stress and flowering in Arabidopsis. Available data show the interaction between GRP7 and the receptor-like kinase CYSTEINE-RICH RECEPTOR-LIKE KINASE 2 (CRK2). Like GRP7, CRK2 plays multifaceted roles in the coordination of stress responses and development, but its role in development remains unclear. Phenotypic analyses of the *crk2* and *grp7-1* single mutants as well as the *crk2/grp7-1* double mutant supported the interaction between CRK2 and GRP7. Moreover, exogenous gibberellic acid did not recover the rosette phenotype of *crk2* mutants but as in sensitive plants, inhibited GA-biosynthesis transcripts. The pseudo insensitivity of *crk2* mutant was recovered in the *crk2/grp7-1* line pointing to a common role of CRK2 and GRP7 in the modulation of gibberellin signalling. Together, CRK2 and GRP7 integrate hormonal and spatial signals required for floral transition. These insights highlight a previously unrecognized layer of regulation in GA signalling and open new avenues to understand how membrane-localized kinases and RNA-binding proteins intersect to control developmental timing.
