## Supplementary tables for "CRK2 modulates flowering in *Arabidopsis* together with GLYCINE- RICH RNA BINDING PROTEIN 7 (GRP7)"

### Sheet: Table S1
Table S1. Photoperiod experiment. Raw data and statistical analysis. Flowering time (in days) of Arabidopsis thaliana Col-0 and crk2 plants grown under contrasting photoperiod conditions: short day (SD) and long day (LD). Normality was tested with the Shapiro–Wilk test, and homogeneity of variances with Levene’s test. Since some groups did not follow these assumptions, pairwise comparisons were p…
Genotype x treatment	Days to flower		Shapiro-Wilk test
Col-0 SD	NA		Group	W_statistic	p_value
Col-0 SD	63		Col-0 SD	0.911858	0.492301
Col-0 SD	72		crk2 SD	0.837847	0.189198
Col-0 SD	67		Col-0 LD	0.75	0
Col-0 SD	64		crk2 LD	0.960859	0.813952
crk2 SD	99
crk2 SD	94		Levene test
crk2 SD	99		Comparison	Df_Residual	F_statistic	p_value
crk2 SD	NA		Col-0 SD vs crk2 SD		5.91646e-32	1
crk2 SD	92		Col-0 LD vs crk2 LD		0.237624	0.643226
Col-0 LD	NA
Col-0 LD	31		Wilcoxon test
Col-0 LD	35		Comparison	p_value	p.adj (BH)
Col-0 LD	NA		Col-0_SD vs. crk2 SD	0.029401	0.0346612
Col-0 LD	35		Col-0_LD vs. crk2 LD	0.0346612	0.0346612
crk2 LD	36
crk2 LD	37
crk2 LD	37
crk2 LD	39
crk2 LD	38

### Sheet: Table S2
Table S2. Flowering time and rosette leaf number at flowering. Raw data and statistical analysis. Raw flowering data for Arabidopsis thaliana genotypes Col-0, grp7-1, crk2, the crk2/grp7-1 double mutant, and two complementation lines (crk2/CRK2p::CRK2-YFP, lines #1-14 and #1-22). Outliers were identified using the interquartile range (IQR) method. Normality was assessed using the Shapiro–Wilk tes…
a	Genotype	Days to flower	Outlier?		Shapiro-Wilk test					b	Genotype	Leaf number	Outlier?		Shapiro-Wilk test
	Col-0	71			Genotype	W_statistic	p_value				Col-0	54	Yes		Genotype	W_statistic	p_value
	Col-0	69			Col-0	0.955082	0.745708				Col-0	58			Col-0	0.894159	0.133337
	Col-0	67			crk2	0.837411	0.04108				Col-0	56			crk2	0.948389	0.535991
	Col-0	74			crk2/CRK2p::CRK2-YFP (1-14)	0.855751	0.138632				Col-0	58			crk2/CRK2p::CRK2-YFP (1-14)	0.90123	0.099384
	Col-0	65	Yes		crk2/CRK2p::CRK2-YFP (1-22)	0.906403	0.257186				Col-0	54	Yes		crk2/CRK2p::CRK2-YFP (1-22)	0.900114	0.0955553
	Col-0	71			grp7-1	0.929134	0.43943				Col-0	60			grp7-1	0.896802	0.101363
	Col-0	71			grp7-1 /crk2	0.946118	0.647559				Col-0	58			grp7-1/crk2	0.88687	0.0601453
	Col-0	70									Col-0	58
	Col-0	72			Levene test						Col-0	62			Levene test
	Col-0	72			Df_Group	Df_Residual	F_statistic	p_value			Col-0	62			Df_Group	Df_Residual	F_statistic	p_value
	crk2	104			5	49	2.7614	0.0282671			Col-0	60			5	79	1.2983	0.273159
	crk2	116									Col-0	64	Yes
	crk2	103			Kruskal-Wallis test						Col-0	60			ANOVA
	crk2	108			Chi_squared	Df	p_value				Col-0	58			Df	Sum_Sq	Mean_Sq	F_value	p_value
	crk2	109			44.2993	5	2.01378e-08				Col-0	60			5	1102.19	220.438	55.8587	1.5763e-24
	crk2	104									crk2	50			79	311.762	3.94635
	crk2	115			Wilcoxon post-hoc test						crk2	52
	crk2	104			comparison	W_statistic	p.adj (BH)				crk2	46	Yes		Tukey HSD
	crk2	104			Col-0 vs. crk2	0	0.000807				crk2	52			comparison	diff	lwr	upr	p.adj
	crk2	110			Col-0 vs. crk2/CRK2p::CRK2-YFP (1-14)	42	0.298				crk2	50			Col-0 vs. crk2	-7.7381	-10.0207	-5.45546	0
	crk2/CRK2p::CRK2-YFP (1-14)	66	Yes		Col-0 vs. crk2/CRK2p::CRK2-YFP (1-22)	60.5	0.249				crk2	51			Col-0 vs. crk2/CRK2p::CRK2-YFP (1-14)	-0.166667	-2.41391	2.08058	0.999932
	crk2/CRK2p::CRK2-YFP (1-14)	69			Col-0 vs. grp7-1	5.5	0.002				crk2	54			Col-0 vs. crk2/CRK2p::CRK2-YFP (1-22)	0.966667	-1.28058	3.21391	0.807384
	crk2/CRK2p::CRK2-YFP (1-14)	71			Col-0 vs. grp7-1/crk2	0	0.000995				crk2	51			Col-0 vs. grp7-1	3.83333	1.55069	6.11597	7.04184e-05
	crk2/CRK2p::CRK2-YFP (1-14)	69			crk2 vs. crk2/CRK2p::CRK2-YFP (1-14)	70	0.001				crk2	53			Col-0 vs. grp7-1/crk2	1.76667	-0.480581	4.01391	0.207942
	crk2/CRK2p::CRK2-YFP (1-14)	65	Yes		crk2 vs. crk2/CRK2p::CRK2-YFP (1-22)	100	0.000807				crk2	51			crk2 vs. crk2/CRK2p::CRK2-YFP (1-14)	7.57143	5.4152	9.72766	0
	crk2/CRK2p::CRK2-YFP (1-14)	72			crk2 vs. grp7-1	100	0.000807				crk2	48			crk2 vs. crk2/CRK2p::CRK2-YFP (1-22)	8.70476	6.54853	10.861	0
	crk2/CRK2p::CRK2-YFP (1-14)	69			crk2 vs. grp7-1/crk2	90	0.000807				crk2	52			crk2 vs. grp7-1	11.5714	9.37834	13.7645	0
	crk2/CRK2p::CRK2-YFP (1-14)	70			crk2/CRK2p::CRK2-YFP (1-14) vs. crk2/CRK2p::CRK2-YFP (1-22)	46	0.298				crk2	54			crk2 vs. grp7-1/crk2	9.50476	7.34853	11.661	0
	crk2/CRK2p::CRK2-YFP (1-14)	70			crk2/CRK2p::CRK2-YFP (1-14) vs. grp7-1	1	0.002				crk2	52			crk2/CRK2p::CRK2-YFP (1-14) vs. crk2/CRK2p::CRK2-YFP (1-22)	1.13333	-0.985392	3.25206	0.62537
	crk2/CRK2p::CRK2-YFP (1-14)	76	Yes		crk2/CRK2p::CRK2-YFP (1-14) vs. grp7-1/crk2	0	0.002				crk2	50			crk2/CRK2p::CRK2-YFP (1-14) vs. grp7-1	4	1.84377	6.15623	9.23347e-06
	crk2/CRK2p::CRK2-YFP (1-22)	67			crk2/CRK2p::CRK2-YFP (1-22) vs. grp7-1	9.5	0.003				crk2/CRK2p::CRK2-YFP (1-14)	60			crk2/CRK2p::CRK2-YFP (1-14) vs. grp7-1/crk2	1.93333	-0.185392	4.05206	0.0940152
	crk2/CRK2p::CRK2-YFP (1-22)	69			crk2/CRK2p::CRK2-YFP (1-22) vs. grp7-1/crk2	0	0.000807				crk2/CRK2p::CRK2-YFP (1-14)	56			crk2/CRK2p::CRK2-YFP (1-22) vs. grp7-1	2.86667	0.710439	5.02289	0.0028285
	crk2/CRK2p::CRK2-YFP (1-22)	67			grp7-1 vs. grp7-1/crk2	26	0.162				crk2/CRK2p::CRK2-YFP (1-14)	58			crk2/CRK2p::CRK2-YFP (1-22) vs. grp7-1/crk2	0.8	-1.31873	2.91873	0.878789
	crk2/CRK2p::CRK2-YFP (1-22)	66									crk2/CRK2p::CRK2-YFP (1-14)	57			grp7-1 vs. grp7-1/crk2	-2.06667	-4.22289	0.0895612	0.0680064
	crk2/CRK2p::CRK2-YFP (1-22)	63			Genotype	label					crk2/CRK2p::CRK2-YFP (1-14)	58
	crk2/CRK2p::CRK2-YFP (1-22)	74			Col-0	a					crk2/CRK2p::CRK2-YFP (1-14)	60			Genotype	label
	crk2/CRK2p::CRK2-YFP (1-22)	69			crk2	b					crk2/CRK2p::CRK2-YFP (1-14)	57			Col-0	b
	crk2/CRK2p::CRK2-YFP (1-22)	67			crk2/CRK2p::CRK2-YFP (1-14)	a					crk2/CRK2p::CRK2-YFP (1-14)	59			crk2	a
	crk2/CRK2p::CRK2-YFP (1-22)	74			crk2/CRK2p::CRK2-YFP (1-22)	a					crk2/CRK2p::CRK2-YFP (1-14)	62			crk2/CRK2p::CRK2-YFP (1-14)	b
	crk2/CRK2p::CRK2-YFP (1-22)	73			grp7-1	c					crk2/CRK2p::CRK2-YFP (1-14)	60			crk2/CRK2p::CRK2-YFP (1-22)	b
	grp7-1	79			grp7-1/crk2	c					crk2/CRK2p::CRK2-YFP (1-14)	60			grp7-1	c
	grp7-1	85									crk2/CRK2p::CRK2-YFP (1-14)	60			grp7-1/crk2	bc
	grp7-1	77									crk2/CRK2p::CRK2-YFP (1-14)	58
	grp7-1	81									crk2/CRK2p::CRK2-YFP (1-14)	60
	grp7-1	77									crk2/CRK2p::CRK2-YFP (1-14)	60
	grp7-1	81									crk2/CRK2p::CRK2-YFP (1-22)	57
	grp7-1	74									crk2/CRK2p::CRK2-YFP (1-22)	59
	grp7-1	72									crk2/CRK2p::CRK2-YFP (1-22)	60
	grp7-1	72									crk2/CRK2p::CRK2-YFP (1-22)	60
	grp7-1	73									crk2/CRK2p::CRK2-YFP (1-22)	62
	grp7-1/crk2	78									crk2/CRK2p::CRK2-YFP (1-22)	58
	grp7-1/crk2	80									crk2/CRK2p::CRK2-YFP (1-22)	60
	grp7-1/crk2	77									crk2/CRK2p::CRK2-YFP (1-22)	61
	grp7-1/crk2	76									crk2/CRK2p::CRK2-YFP (1-22)	59
	grp7-1/crk2	88									crk2/CRK2p::CRK2-YFP (1-22)	60
	grp7-1/crk2	86									crk2/CRK2p::CRK2-YFP (1-22)	62
	grp7-1/crk2	75									crk2/CRK2p::CRK2-YFP (1-22)	60
	grp7-1/crk2	NA									crk2/CRK2p::CRK2-YFP (1-22)	62
	grp7-1/crk2	82									crk2/CRK2p::CRK2-YFP (1-22)	60
	grp7-1/crk2	83									crk2/CRK2p::CRK2-YFP (1-22)	62
											grp7-1	54	Yes
											grp7-1	62
											grp7-1	59
											grp7-1	58
											grp7-1	64
											grp7-1	64
											grp7-1	62
											grp7-1	63
											grp7-1	60
											grp7-1	64
											grp7-1	64
											grp7-1	66
											grp7-1	64
											grp7-1	66
											grp7-1	66
											grp7-1/crk2	58
											grp7-1/crk2	58
											grp7-1/crk2	65
											grp7-1/crk2	60
											grp7-1/crk2	58
											grp7-1/crk2	62
											grp7-1/crk2	62
											grp7-1/crk2	60
											grp7-1/crk2	59
											grp7-1/crk2	64
											grp7-1/crk2	60
											grp7-1/crk2	58
											grp7-1/crk2	64
											grp7-1/crk2	64
											grp7-1/crk2	62

### Sheet: Table S3
Table S3. Relative transcript abundance of GA3ox1 & GASA9. Transcript abundance was measured in 2-month-old Arabidopsis thaliana plants of the following genotypes: Col-0, grp7-1, crk2, the crk2/grp7-1 double mutant, and complementation lines (crk2/CRK2p::CRK2-YFP, lines #1-14 and #1-22) under weekly GA or mock treatments. (a) Transcript abundance of GA3ox1 (2^−ΔCt). (b) Transcript abundance of GA…
a	Genotype	Treatment	GA3ox1 expression	Outlier?			Shapiro-Wilk test							b	Genotype	Treatment	GASA9 expression	Outlier?		Shapiro-Wilk test
	Col-0	Mock	0.0255346				Group	W	p_value						Col-0	Mock	3.3196			Group	W_statistic	p_value
	Col-0	Mock	0.0353227				Col-0	0.859282	0.257659						Col-0	Mock	1.70116			Col-0	0.93159	0.603777
	Col-0	Mock	0.0190432				Col-0+GA	0.789572	0.0898389						Col-0	Mock	2.05524			Col-0+GA	0.948426	0.706301
	Col-0	Mock	0.0194169				crk2	0.897902	0.420713						Col-0	Mock	2.35027			crk2	0.85417	0.239953
	crk2/CRK2p::CRK2-YFP (1-14)	Mock	0.0368553				crk2+GA	0.849894	0.225818						crk2/CRK2p::CRK2-YFP (1-14)	Mock	2.95556			crk2+GA	0.910834	0.486834
	crk2/CRK2p::CRK2-YFP (1-14)	Mock	0.0655589				crk2/CRK2p::CRK2-YFP (1-14)	0.930324	0.596305						crk2/CRK2p::CRK2-YFP (1-14)	Mock	4.93161			crk2/CRK2p::CRK2-YFP (1-14)	0.945743	0.689635
	crk2/CRK2p::CRK2-YFP (1-14)	Mock	0.0139492				crk2/CRK2p::CRK2-YFP (1-14)+GA	0.979846	0.901112						crk2/CRK2p::CRK2-YFP (1-14)	Mock	1.67484			crk2/CRK2p::CRK2-YFP (1-14)+GA	0.80144	0.104828
	crk2/CRK2p::CRK2-YFP (1-14)	Mock	0.0221272				crk2/CRK2p::CRK2-YFP (1-22)	0.952304	0.57951						crk2/CRK2p::CRK2-YFP (1-14)	Mock	1.0136			crk2/CRK2p::CRK2-YFP (1-22)	0.917517	0.443655
	crk2/CRK2p::CRK2-YFP (1-22)	Mock	0.03074				crk2/CRK2p::CRK2-YFP (1-22)+GA	0.988281	0.79284						crk2/CRK2p::CRK2-YFP (1-22)	Mock	3.13872			crk2/CRK2p::CRK2-YFP (1-22)+GA	0.993333	0.843883
	crk2/CRK2p::CRK2-YFP (1-22)	Mock	0.0134475				grp7-1	0.796344	0.095824						crk2/CRK2p::CRK2-YFP (1-22)	Mock	2.06911			grp7-1	0.807412	0.132319
	crk2/CRK2p::CRK2-YFP (1-22)	Mock	0.0699244				grp7-1+GA	0.823314	0.151029						crk2/CRK2p::CRK2-YFP (1-22)	Mock	3.47712			grp7-1+GA	0.964638	0.808051
	crk2/CRK2p::CRK2-YFP (1-22)	Mock	0.306311				grp7-1/crk2	0.813634	0.147482						crk2/CRK2p::CRK2-YFP (1-22)	Mock	7.75153	Yes		grp7-1/crk2	0.981156	0.908767
	crk2	Mock	0.0558966				grp7-1/crk2+GA	0.999759	0.999377						crk2	Mock	0.901457			grp7-1/crk2+GA	0.991674	0.965881
	crk2	Mock	0.096683												crk2	Mock	0.417686
	crk2	Mock	0.0415003				Levene test								crk2	Mock	0.461558			Levene test
	crk2	Mock	0.178168				Comparison	Df_Group	Df_Residual	F_statistic	p_value				crk2	Mock	0.811025			Comparison	Df_Residual	F_statistic	p_value	p.adj (BH)
	grp7-1	Mock	0.0250474				A vs B	1	5	3.65271	0.114209				grp7-1	Mock	1.44555			Col-0 vs Col-0+GA	1	6	1.61471	0.250876
	grp7-1	Mock	0.0246258				C vs D	1	6	4.87916	0.0692498				grp7-1	Mock	3.22011	Yes		crk2 vs crk2+GA	1	6	0.0983686	0.764414
	grp7-1	Mock	0.0199992				E vs F	1	6	5.78931	0.0528539				grp7-1	Mock	1.47926			crk2/CRK2p::CRK2-YFP (1-14) vs crk2/CRK2p::CRK2-YFP (1-14)+GA	1	6	7.13246	0.0369936
	grp7-1	Mock	0.0203256				G vs H	1	4	2.74296	0.173025				grp7-1	Mock	1.04162			crk2/CRK2p::CRK2-YFP (1-22) vs crk2/CRK2p::CRK2-YFP (1-22)+GA	1	4	1.36282	0.307892
	grp7-1/crk2	Mock	0.0478574				I vs J	1	6	2.83802	0.143039				grp7-1/crk2	Mock	2.77614			grp7-1 vs grp7-1+GA	1	5	0.126294	0.736807
	grp7-1/crk2	Mock	0.0193708				K vs L	1	5	1.47941	0.278149				grp7-1/crk2	Mock	2.07899			grp7-1/crk2 vs grp7-1/crk2+GA	1	6	0.248587	0.635819
	grp7-1/crk2	Mock	0.0913717												grp7-1/crk2	Mock	2.27818
	grp7-1/crk2	Mock	0.0454211				T-test								grp7-1/crk2	Mock	1.7722			Wilcoxon test
	Col-0	100 µM GA3	0.000422461				Comparison	p_value	p.adj (BH)						Col-0	100 µM GA3	0.134675			Comparison	p_value	p.adj (BH)
	Col-0	100 µM GA3	3.49956e-05				Col-0 vs Col-0+GA	0.00275632	0.00826897						Col-0	100 µM GA3	0.259753			Col-0 vs Col-0+GA	0.0303828	0.0607656
	Col-0	100 µM GA3	0.00374821				crk2 vs crk2+GA	0.0303763	0.0364516						Col-0	100 µM GA3	0.575512			crk2 vs crk2+GA	0.470486	0.470486
	Col-0	100 µM GA3	5.54996e-05				crk2/CRK2p::CRK2-YFP (1-14) vs crk2/CRK2p::CRK2-YFP (1-14)+GA	0.0235946	0.0353919						Col-0	100 µM GA3	0.0093749			crk2/CRK2p::CRK2-YFP (1-14) vs crk2/CRK2p::CRK2-YFP (1-14)+GA	0.0303828	0.0607656
	crk2/CRK2p::CRK2-YFP (1-14)	100 µM GA3	0.00091115				crk2/CRK2p::CRK2-YFP (1-22) vs crk2/CRK2p::CRK2-YFP (1-22)+GA	0.0899091	0.0899091						crk2/CRK2p::CRK2-YFP (1-14)	100 µM GA3	0.174586			crk2/CRK2p::CRK2-YFP (1-22) vs crk2/CRK2p::CRK2-YFP (1-22)+GA	0.0808556	0.121283
	crk2/CRK2p::CRK2-YFP (1-14)	100 µM GA3	0.000490684				grp7-1 vs grp7-1+GA	1.38159e-05	8.28953e-05						crk2/CRK2p::CRK2-YFP (1-14)	100 µM GA3	0.133794			grp7-1 vs grp7-1+GA	0.215925	0.25911
	crk2/CRK2p::CRK2-YFP (1-14)	100 µM GA3	0.000253219				grp7-1/crk2 vs grp7-1/crk2+GA	0.0054533	0.0109066						crk2/CRK2p::CRK2-YFP (1-14)	100 µM GA3	0.00680228			grp7-1/crk2 vs grp7-1/crk2+GA	0.0303828	0.0607656
	crk2/CRK2p::CRK2-YFP (1-14)	100 µM GA3	1.78809e-05												crk2/CRK2p::CRK2-YFP (1-14)	100 µM GA3	0.17782
	crk2/CRK2p::CRK2-YFP (1-22)	100 µM GA3	0.000821855				ANOVA over Mock dataset								crk2/CRK2p::CRK2-YFP (1-22)	100 µM GA3	0.294111			ANOVA over Mock dataset
	crk2/CRK2p::CRK2-YFP (1-22)	100 µM GA3	0.000908365				Df	Sum_Sq	Mean_Sq	F_value	p_value				crk2/CRK2p::CRK2-YFP (1-22)	100 µM GA3	NA			Df	Sum_Sq	Mean_Sq	F_value	p_value
	crk2/CRK2p::CRK2-YFP (1-22)	100 µM GA3	0.00138375				5	0.0134536	0.00269072	2.8304	0.0512312				crk2/CRK2p::CRK2-YFP (1-22)	100 µM GA3	0.00508356			5	13.4648	2.69296	3.50701	0.0248743
	crk2/CRK2p::CRK2-YFP (1-22)	100 µM GA3	0.0007628				16	0.0152104	0.000950649						crk2/CRK2p::CRK2-YFP (1-22)	100 µM GA3	0.129091			16	12.2861	0.767878
	crk2	100 µM GA3	0.00367656												crk2	100 µM GA3	0.408858
	crk2	100 µM GA3	0.00802792				Tukey HSD over Mock dataset								crk2	100 µM GA3	0.288444			Tukey HSD over Mock dataset
	crk2	100 µM GA3	0.00669537				Comparison	diff	lwr	upr	p adj				crk2	100 µM GA3	0.900113			Comparison	diff	lwr	upr	p adj
	crk2	100 µM GA3	0.00765342				crk2 vs Col0	0.0682327	-0.00201639	0.138482	0.0595191				crk2	100 µM GA3	0.51267			crk2 vs Col0	-1.70863	-3.70517	0.287901	0.117163
	grp7-1	100 µM GA3	0.000715548				crk2/CRK2p::CRK2-YFP (1-14) vs Col0	0.00979331	-0.0604558	0.0800424	0.997247				grp7-1	100 µM GA3	1.09556			crk2/CRK2p::CRK2-YFP (1-14) vs Col0	0.28734	-1.7092	2.28388	0.996802
	grp7-1	100 µM GA3	0.00432375				crk2/CRK2p::CRK2-YFP (1-22) vs Col0	0.0132079	-0.0626698	0.0890857	0.992279				grp7-1	100 µM GA3	0.661627			crk2/CRK2p::CRK2-YFP (1-22) vs Col0	0.538417	-1.61809	2.69492	0.962542
	grp7-1	100 µM GA3	0.000454457				grp7-1 vs Col0	-0.00232982	-0.0725789	0.0679193	0.999998				grp7-1	100 µM GA3	0.879866			grp7-1 vs Col0	-1.03442	-3.19093	1.12208	0.642276
	grp7-1	100 µM GA3	0.00148932				grp71/crk2 vs Col0	0.0127204	-0.0631573	0.0885981	0.993501				grp7-1	100 µM GA3	1.20675			grp71/crk2 vs Col0	-0.130189	-2.12672	1.86635	0.999931
	grp7-1/crk2	100 µM GA3	0.00126438				crk2/CRK2p::CRK2-YFP (1-14) vs crk2	-0.0584394	-0.128689	0.0118097	0.133995				grp7-1/crk2	100 µM GA3	0.923708			crk2/CRK2p::CRK2-YFP (1-14) vs crk2	1.99598	-0.000560478	3.99251	0.0500858
	grp7-1/crk2	100 µM GA3	4.38506e-05				crk2/CRK2p::CRK2-YFP (1-22) vs crk2	-0.0550248	-0.130902	0.0208529	0.235947				grp7-1/crk2	100 µM GA3	0.0437549			crk2/CRK2p::CRK2-YFP (1-22) vs crk2	2.24705	0.0905468	4.40356	0.0386231
	grp7-1/crk2	100 µM GA3	0.00210674				grp7-1 vs crk2	-0.0705625	-0.140812	-0.000313433	0.0486554				grp7-1/crk2	100 µM GA3	1.35457			grp7-1 vs crk2	0.674211	-1.48229	2.83072	0.908789
	grp7-1/crk2	100 µM GA3	0.00330888				grp7-1/crk2 vs crk2	-0.0555123	-0.13139	0.0203654	0.228445				grp7-1/crk2	100 µM GA3	0.641503			grp7-1/crk2 vs crk2	1.57845	-0.418089	3.57498	0.167951
							crk2/CRK2p::CRK2-YFP (1-22) vs crk2/CRK2p::CRK2-YFP (1-14)	0.00341463	-0.0724631	0.0792923	0.999989									crk2/CRK2p::CRK2-YFP (1-22) vs crk2/CRK2p::CRK2-YFP (1-14)	0.251077	-1.90543	2.40758	0.998832
							grp7-1 vs crk2/CRK2p::CRK2-YFP (1-14)	-0.0121231	-0.0823722	0.058126	0.992577									grp7-1 vs crk2/CRK2p::CRK2-YFP (1-14)	-1.32176	-3.47827	0.834741	0.39678
							grp7-1/crk2 vs crk2/CRK2p::CRK2-YFP (1-14)	0.00292712	-0.0729506	0.0788048	0.999995									grp7-1/crk2 vs crk2/CRK2p::CRK2-YFP (1-14)	-0.417529	-2.41406	1.57901	0.982435
							grp7-1 vs crk2/CRK2p::CRK2-YFP (1-22)	-0.0155378	-0.0914155	0.0603399	0.983987									grp7-1 vs crk2/CRK2p::CRK2-YFP (1-22)	-1.57284	-3.87824	0.73256	0.290866
							grp7-1/crk2 vs crk2/CRK2p::CRK2-YFP (1-22)	-0.000487517	-0.0816042	0.0806292	1									grp7-1/crk2 vs crk2/CRK2p::CRK2-YFP (1-22)	-0.668605	-2.82511	1.4879	0.9116
							grp7-1/crk2 vs grp7-1	0.0150502	-0.0608275	0.090928	0.986094									grp7-1/crk2 vs grp7-1	0.904235	-1.25227	3.06074	0.75369

### Sheet: Table S4
Table S4. Relative transcript abundance of GA biosynthesis-related genes. Raw data and statistical analysis. (a) Relative transcript abundance of GA2 (2^-ΔCt) in 3-week-old Col-0 and crk2 seedllings. Normality and homogeneity of variances were confirmed using the Shapiro–Wilk and Levene’s tests, respectively. Differences between genotypes were assessed using a two-tailed t-test. (b) Relative tran…
a	sample	GA2 expression		Shapiro-Wilk test					b	Samples	GA3ox1 expression		Shapiro-Wilk test
	Col0	0.0760191		Genotype	W_statistic	p_value				Col0	0.0604475		Samples		p_value
	Col0	0.0743137		Col0		0.214183				Col0	0.125387		Col-0		0.953876
	Col0	0.0882801		crk2		0.438817				Col0	0.185111		crk2
	crk2	0.164143								crk2	0.712833		crk2/CRK2p::CRK2-YFP (1-14)		0.700006
	crk2	0.224081		Levene test						crk2	0.442186		crk2/CRK2p::CRK2-YFP (1-22)		0.2713
	crk2	0.145428		Df_Group	Df_Residual	F_statistic	p_value			crk2/CRK2p::CRK2-YFP (1-14)	0.251048		grp7-1		0.560635
				1		1.4168	0.299744			crk2/CRK2p::CRK2-YFP (1-14)	0.275609		grp7-1/crk2		0.693607
				4						crk2/CRK2p::CRK2-YFP (1-14)	0.318739
										crk2/CRK2p::CRK2-YFP (1-22)	0.190582		Levene test
				T-test						crk2/CRK2p::CRK2-YFP (1-22)	0.147281		Df_Group	Df_Residual	F_statistic	p_value
				Df	Statistic	P_Value				crk2/CRK2p::CRK2-YFP (1-22)	0.139486		5	11	9.23647	0.00116603
				5	-4.07629	0.0493304				grp7-1	0.131515
										grp7-1	0.115735		Kruskal-Wallis test
										grp7-1	0.168836		Chi_squared	Df	p_value
										grp7-1/crk2	0.11962		11.719	5	0.0388484
										grp7-1/crk2	0.147014
										grp7-1/crk2	0.10422		Wilcoxon post-hoc test
													comparison	statistic	p.adj (BH)
													Col-0 vs. crk2	0	0.3
													Col-0 vs. crk2/CRK2p::CRK2-YFP (1-14)	0	0.3
													Col-0 vs. crk2/CRK2p::CRK2-YFP (1-22)	2	0.5
													Col-0 vs. grp7-1	4	1
													Col-0 vs. grp7-1/crk2	5	1
													crk2 vs. crk2/CRK2p::CRK2-YFP (1-14)	6	0.3
													crk2 vs. crk2/CRK2p::CRK2-YFP (1-22)	6	0.3
													crk2 vs. grp7-1	6	0.3
													crk2 vs. grp7-1/crk2	6	0.3
													crk2/CRK2p::CRK2-YFP (1-14) vs. crk2/CRK2p::CRK2-YFP (1-22)	9	0.3
													crk2/CRK2p::CRK2-YFP (1-14) vs. grp7-1	9	0.3
													crk2/CRK2p::CRK2-YFP (1-14) vs. grp7-1/crk2	9	0.3
													crk2/CRK2p::CRK2-YFP (1-22) vs. grp7-1	7	0.5
													crk2/CRK2p::CRK2-YFP (1-22) vs. grp7-1/crk2	8	0.3
													grp7-1 vs. grp7-1/crk2	6	0.808

### Sheet: Table S5
Table S5. Vernalization experiment. Normalized data and statistical analysis. Normalized data (days to flower) from the vernalization experiment in Arabidopsis thaliana genotypes: Col-0, grp7-1, crk2, the crk2/grp7-1 double mutant, and complementation lines (crk2/CRK2p::CRK2-YFP, lines #1-14 and #1-22). Ratios were calculated by dividing individual values by the average of Col-0 under the corresp…
Genotype	Ratio (Days)		Shapiro-Wilk test
22℃ Col-0	1.0114		Group	W_statistic	p_value
22℃ Col-0	0.982906		22℃ Col-0	0.9551	0.745708
22℃ Col-0	0.954416		4℃ Col-0	0.9237	0.389294
22℃ Col-0	1.05413		22℃ crk2	0.8374	0.04108
22℃ Col-0	0.925926		4℃ crk2	0.8084	0.0254309
22℃ Col-0	1.0114		22℃ crk2/CRK2p::CRK2-YFP (1-14)	0.8558	0.138632
22℃ Col-0	1.0114		4℃ crk2/CRK2p::CRK2-YFP (1-14)	0.9058	0.253076
22℃ Col-0	0.997151		22℃ crk2/CRK2p::CRK2-YFP (1-22)	0.9064	0.257186
22℃ Col-0	1.02564		4℃ crk2/CRK2p::CRK2-YFP (1-22)	0.9284	0.465944
22℃ Col-0	1.02564		22℃ grp7-1	0.9291	0.43943
22℃ crk2	1.48148		4℃ grp7-1	0.9651	0.856793
22℃ crk2	1.65242		22℃ grp7-1/crk2	0.9461	0.647559
22℃ crk2	1.46724		4℃ grp7-1/crk2	0.9304	0.485079
22℃ crk2	1.53846
22℃ crk2	1.55271		Levene test
22℃ crk2	1.48148		Comparison	Df_Residual	F_statistic	p_value	p.adj (BH)
22℃ crk2	1.63818		22℃ Col-0 vs 4℃ Col-0	1	17	0.237869	0.63198
22℃ crk2	1.48148		22℃ crk2 vs 4℃ crk2	1	17	10.9732	0.00411669
22℃ crk2	1.48148		22℃ crk2/CRK2p::CRK2-YFP (1-14) vs 4℃ crk2/CRK2p::CRK2-YFP (1-14)	1	15	0.475668	0.500922
22℃ crk2	1.56695		22℃ crk2/CRK2p::CRK2-YFP (1-22) vs 4℃ crk2/CRK2p::CRK2-YFP (1-22)	1	17	4.88731	0.0410486
22℃ crk2/CRK2p::CRK2-YFP (1-14)	0.940171		22℃ grp7-1 vs 4℃ grp7-1	1	16	9.64005	0.00681044
22℃ crk2/CRK2p::CRK2-YFP (1-14)	0.982906		22℃ grp7-1/crk2 vs 4℃ grp7-1/crk2	1	16	6.56929	0.0208451
22℃ crk2/CRK2p::CRK2-YFP (1-14)	1.0114
22℃ crk2/CRK2p::CRK2-YFP (1-14)	0.982906		Wilcoxon test
22℃ crk2/CRK2p::CRK2-YFP (1-14)	0.925926		Comparison	p_value	p.adj (BH)
22℃ crk2/CRK2p::CRK2-YFP (1-14)	1.02564		22℃ Col-0 vs 4℃ Col-0	0.711972	0.854366
22℃ crk2/CRK2p::CRK2-YFP (1-14)	0.982906		22℃ crk2 vs 4℃ crk2	0.00023886	0.00143316
22℃ crk2/CRK2p::CRK2-YFP (1-14)	0.997151		22℃ crk2/CRK2p::CRK2-YFP (1-14) vs 4℃ crk2/CRK2p::CRK2-YFP (1-14)	0.960842	0.960842
22℃ crk2/CRK2p::CRK2-YFP (1-14)	0.997151		22℃ crk2/CRK2p::CRK2-YFP (1-22) vs 4℃ crk2/CRK2p::CRK2-YFP (1-22)	0.20247	0.303705
22℃ crk2/CRK2p::CRK2-YFP (1-14)	1.08262		22℃ grp7-1 vs 4℃ grp7-1	0.00377131	0.00754262
22℃ crk2/CRK2p::CRK2-YFP (1-22)	0.954416		22℃ grp7-1/crk2 vs 4℃ grp7-1/crk2	0.000554999	0.001665
22℃ crk2/CRK2p::CRK2-YFP (1-22)	0.982906
22℃ crk2/CRK2p::CRK2-YFP (1-22)	0.954416
22℃ crk2/CRK2p::CRK2-YFP (1-22)	0.940171
22℃ crk2/CRK2p::CRK2-YFP (1-22)	0.897436
22℃ crk2/CRK2p::CRK2-YFP (1-22)	1.05413
22℃ crk2/CRK2p::CRK2-YFP (1-22)	0.982906
22℃ crk2/CRK2p::CRK2-YFP (1-22)	0.954416
22℃ crk2/CRK2p::CRK2-YFP (1-22)	1.05413
22℃ crk2/CRK2p::CRK2-YFP (1-22)	1.03989
22℃ grp7-1	1.12536
22℃ grp7-1	1.21083
22℃ grp7-1	1.09687
22℃ grp7-1	1.15385
22℃ grp7-1	1.09687
22℃ grp7-1	1.15385
22℃ grp7-1	1.05413
22℃ grp7-1	1.02564
22℃ grp7-1	1.02564
22℃ grp7-1	1.03989
22℃ grp7-1/crk2	1.11111
22℃ grp7-1/crk2	1.1396
22℃ grp7-1/crk2	1.09687
22℃ grp7-1/crk2	1.08262
22℃ grp7-1/crk2	1.25356
22℃ grp7-1/crk2	1.22507
22℃ grp7-1/crk2	1.06838
22℃ grp7-1/crk2	NA
22℃ grp7-1/crk2	1.16809
22℃ grp7-1/crk2	1.18234
4℃ Col-0	1.0121
4℃ Col-0	1.0341
4℃ Col-0	1.0231
4℃ Col-0	1.0341
4℃ Col-0	1.0011
4℃ Col-0	0.979098
4℃ Col-0	1.0121
4℃ Col-0	0.979098
4℃ Col-0	0.979098
4℃ Col-0	0.946095
4℃ crk2	1.26513
4℃ crk2	1.25413
4℃ crk2	1.24312
4℃ crk2	1.24312
4℃ crk2	1.24312
4℃ crk2	1.22112
4℃ crk2	1.26513
4℃ crk2	1.25413
4℃ crk2	1.25413
4℃ crk2	1.24312
4℃ crk2/CRK2p::CRK2-YFP (1-14)	0.979098
4℃ crk2/CRK2p::CRK2-YFP (1-14)	0.990099
4℃ crk2/CRK2p::CRK2-YFP (1-14)	1.0451
4℃ crk2/CRK2p::CRK2-YFP (1-14)	1.0341
4℃ crk2/CRK2p::CRK2-YFP (1-14)	0.979098
4℃ crk2/CRK2p::CRK2-YFP (1-14)	0.990099
4℃ crk2/CRK2p::CRK2-YFP (1-14)	1.0121
4℃ crk2/CRK2p::CRK2-YFP (1-14)	0.990099
4℃ crk2/CRK2p::CRK2-YFP (1-14)	1.0011
4℃ crk2/CRK2p::CRK2-YFP (1-14)	0.968097
4℃ crk2/CRK2p::CRK2-YFP (1-22)	0.968097
4℃ crk2/CRK2p::CRK2-YFP (1-22)	0.759076
4℃ crk2/CRK2p::CRK2-YFP (1-22)	0.990099
4℃ crk2/CRK2p::CRK2-YFP (1-22)	0.990099
4℃ crk2/CRK2p::CRK2-YFP (1-22)	1.0231
4℃ crk2/CRK2p::CRK2-YFP (1-22)	0.990099
4℃ crk2/CRK2p::CRK2-YFP (1-22)	1.0121
4℃ crk2/CRK2p::CRK2-YFP (1-22)	1.0011
4℃ crk2/CRK2p::CRK2-YFP (1-22)	0.990099
4℃ crk2/CRK2p::CRK2-YFP (1-22)	1.0341
4℃ grp7-1	0.979098
4℃ grp7-1	1.0011
4℃ grp7-1	1.0231
4℃ grp7-1	1.0121
4℃ grp7-1	1.0341
4℃ grp7-1	1.0341
4℃ grp7-1	1.0121
4℃ grp7-1	1.0451
4℃ grp7-1	1.0231
4℃ grp7-1	1.07811
4℃ grp7-1/crk2	1.0011
4℃ grp7-1/crk2	1.06711
4℃ grp7-1/crk2	NA
4℃ grp7-1/crk2	1.0341
4℃ grp7-1/crk2	1.0451
4℃ grp7-1/crk2	1.0341
4℃ grp7-1/crk2	1.07811
4℃ grp7-1/crk2	1.0341
4℃ grp7-1/crk2	1.0011
4℃ grp7-1/crk2	1.05611

### Sheet: Table S6
Table S6. Relative transcript abundance of FLC. Raw data and statistical analysis. (a) Relative transcript abundance of FLC (2^-ΔCt ) in 4-week-old Arabidopsis thaliana plants of the following genotipes: Col-0, grp7-1, crk2, the crk2/grp7-1 double mutant, and complementation lines (crk2/CRK2p::CRK2-YFP, lines #1-14 and #1-22). Statistical analysis was performed using one-way ANOVA followed by Tuk…
a	Genotype	FLC expression	Outlier?		Shapiro-Wilk test							b	Condition	FLC expression	Outlier?			Shapiro-Wilk test
	Col-0	0.204277			Genotype	W_statistic	p_value						Col-0 (0 d)	0.124469				Genotype	W_statistic	p_value
	Col-0	0.803134			Col0		0.0529769						Col-0 (0 d)	0.0730359				Col-0 (0 d)	0.846599	0.231396
	Col-0	0.822632			crk2		NA						Col-0 (0 d)	0.079792				Col-0 (12 d)	0.778607	0.0643884
	crk2	0.625347			crk2/CRK2p::CRK2-YFP (1-14)		0.063041						crk2 (0 d)	0.113874				Col-0 (45 d)	0.904192	0.398971
	crk2	0.87747			crk2/CRK2p::CRK2-YFP (1-22)		0.939689						crk2 (0 d)	0.116179				crk2 (0 d)	0.823179	0.171125
	crk2/CRK2p::CRK2-YFP (1-14)	0.516639			grp7-1		0.89669						crk2 (0 d)	0.137246				crk2 (12 d)	0.948045	0.560812
	crk2/CRK2p::CRK2-YFP (1-14)	0.608304			grp7-1/crk2		0.0743274						Col-0 (12 d)	0.0340884				crk2 (45 d)	0.768511	0.0413522
	crk2/CRK2p::CRK2-YFP (1-14)	0.611867											Col-0 (12 d)	0.0345218
	crk2/CRK2p::CRK2-YFP (1-22)	0.799766			Levene test								Col-0 (12 d)	0.0231757				Levene test
	crk2/CRK2p::CRK2-YFP (1-22)	0.70628			Df_Group	Df_Residual	F_statistic	p_value					crk2 (12 d)	0.0406673				Comparison	Df_Group	Df_Residual	F_statistic	p_value
	crk2/CRK2p::CRK2-YFP (1-22)	0.601971			5		0.373508	0.856557					crk2 (12 d)	0.0498218				Col-0 (0 d) vs crk2 (0 d)	1	4	0.367889	0.576897
	grp7-1	1.48869			11								crk2 (12 d)	0.0190259				Col-0 (12 d) vs crk2 (12 d)	1	4	0.80732	0.419711
	grp7-1	1.1562											Col-0 (45 d)	0.00489389				Col-0 (45 d) vs crk2 (45 d)	1	4	0.0336311	0.863414
	grp7-1	1.76417			ANOVA								Col-0 (45 d)	0.00293394
	grp7-1/crk2	1.7053			Df	Sum_Sq	Mean_Sq	F_value	p_value				Col-0 (45 d)	0.00238726				Wilcoxon test
	grp7-1/crk2	1.11449			5	2.222	0.4444	6.86	0.00388				crk2 (45 d)	0.00476606				Comparison	p_value_raw	p.adj (BH)
	grp7-1/crk2	1.14047			11	0.712591	0.064781						crk2 (45 d)	0.00471603				Col-0 (0 d) vs crk2 (0 d)	0.4	1
													crk2 (45 d)	0.00274031				Col-0 (12 d) vs crk2 (12 d)	0.7	1
					Tukey HSD													Col-0 (45 d) vs crk2 (45 d)	1	1
					comparison	diff	lwr	upr	p.adj
					Col-0 vs. crk2	0.141394	-0.650985	0.933773	0.988107
					Col-0 vs. crk2/CRK2p::CRK2-YFP (1-14)	-0.0310772	-0.739803	0.677648	0.999986
					Col-0 vs. crk2/CRK2p::CRK2-YFP (1-22)	0.0926581	-0.616067	0.801384	0.997139
					Col-0 vs. grp7-1	0.859674	0.150948	1.5684	0.0155927
					Col-0 vs. grp7-1/crk2	0.710073	0.00134753	1.4188	0.049483
					crk2 vs. crk2/CRK2p::CRK2-YFP (1-14)	-0.172471	-0.964851	0.619908	0.971878
					crk2 vs. crk2/CRK2p::CRK2-YFP (1-22)	-0.048736	-0.841115	0.743643	0.999926
					crk2 vs. grp7-1	0.718279	-0.0740999	1.51066	0.0830659
					crk2 vs. grp7-1/crk2	0.568679	-0.2237	1.36106	0.220309
					crk2/CRK2p::CRK2-YFP (1-14) vs. crk2/CRK2p::CRK2-YFP (1-22)	0.123735	-0.58499	0.832461	0.989209
					crk2/CRK2p::CRK2-YFP (1-14) vs. grp7-1	0.890751	0.182025	1.59948	0.0122957
					crk2/CRK2p::CRK2-YFP (1-14) vs. grp7-1/crk2	0.74115	0.0324247	1.44988	0.0389208
					crk2/CRK2p::CRK2-YFP (1-22) vs. grp7-1	0.767015	0.0582898	1.47574	0.0318613
					crk2/CRK2p::CRK2-YFP (1-22) vs. grp7-1/crk2	0.617415	-0.0913106	1.32614	0.100341
					grp7-1 vs. grp7-1/crk2	-0.1496	-0.858326	0.559125	0.975299

### Sheet: Table S7
Table S7. List of oligonucleotides used for gene expression analysis. AGI identifiers, gene symbols, oligonucleotide sequences (5′–3′), and references are indicated.
AGI identifier	Gene symbol	Oligonucleotide sequence	Reference
AT1G22690	GASA9	CCAGTATCCGTACACATGG	DOI: 10.1007/s11033-013-2878-7
AT1G22690	GASA9	ATAATAAGCTCACACATCACAC	DOI: 10.1007/s11033-013-2878-7
AT1G15550	GA3ox1	GTGACCTCTTCCACATCCTATCCA	DOI: 10.1093/pcp/pcz137
AT1G15550	GA3ox1	CCAGCTTCGGTACAGGTGATATCT	DOI: 10.1093/pcp/pcz137
AT1G79460	GA2	TTACAGGAAGGACGATGGATT	DOI: 10.1007/s11033-013-2878-7
AT1G79460	GA2	GCTAACAGGCTCGTAGATCACT	DOI: 10.1007/s11033-013-2878-7
AT5G10140	FLC	AGCCAAGAAGACCGAACTC
AT5G10140	FLC	TTTGTCCAGCAGGTGACATC
AT5G08290	YLS8 (HK1)	TTACTGTTTCGGTTGTTCTCC
AT5G08290	YLS8 (HK1)	CACTGAATCATGTTCGAAGC
AT5G25760	PEX4 (HK3)	CTGCGACTCAGGGAATCTTCTAA
AT5G25760	PEX4 (HK3)	TTGTGCCATTGAATTGAACCC
